# Rhizobia transform legume nodules via native T-DNA transfer systems

**DOI:** 10.64898/2026.11.03.763973

**Authors:** Shan-Chi Hsieh, Erh-Min Lai, Chih-Horng Kuo

**Affiliations:** Institute of Plant and Microbial Biology, Academia Sinica, Taiwan

**Keywords:** rhizobia, plant transformation, T-DNA, type IV secretion system, root nodule, agrobacteria

## Abstract

Agrobacteria can deliver transfer DNA (T-DNA) into plant cells, causing tumorous growth. This process, agrobacteria-mediated transformation (AMT), underlies plant genetic engineering and has been regarded as an evolutionary innovation specific to these pathogens. By screening 63,759 alphaproteobacterial genomes for T-DNA border sequences, we identify mini-T-DNAs in diverse rhizobial genera. Each typically encodes a single cargo, a RolB/RolC family protein or a distant rhizobial homologue. We show that native rhizobia-mediated transformation (RMT) systems deliver these mini-T-DNAs into the root nodules of common bean, pea, and chickpea, where the cargo genes are expressed, with no signal in adjacent root tissue. RMT systems share VirG-dependent activation of the core virulence regulon but respond to distinct upstream signals. Our genome screen identifies many additional candidate T-DNA transfer systems, and phylogenetic analysis places their genes into two of the many type IV secretion system (T4SS) clades. RMT systems occur in both clades, together with other systems unrelated to T-DNA transfer, and typically have an ancestral-like T4SS configuration. In contrast, AMT systems occupy a single subclade, consistent with later acquisition of their T4SS module. AMT and RMT thus represent two specialized outcomes of an older, more widespread capability for bacteria-to-plant DNA transfer.
