## Supplementary Table 1 for "Rhizobia transform legume nodules via native T-DNA transfer systems"

### Sheet: SupplementaryTable1
Hsieh et al. 2026
Supplemental Table 1 | Bacterial strains and plants used in this study
Type	Name	Description	Source		Selection marker used in this study
bacteria	Agrobacterium fabrum GV3101(pMP90)		(Koncz, C., & Schell, J. 1986)		Gentamicin 25 μg/mL
	Rhizobium etli CFN42	DSM 11541, purchased from DSMZ.	(Segovia et al. 1993)
	Rhizobium johnstonii 3841	DSM 114642, purchased from DSMZ.	(Young et al. 2023)		Streptomycin 500 μg/mL
	Mesorhizobium mediterraneum USDA 3392	BCRC 15796, purchased from BCRC. This strain and strain R31 are decended from UPM-Ca 36. They should be nearly identical.	(Nour et al. 1995)		Nal 20 μg/mL
	Escherichia coli DH5α	F - , Φ80dlacZ△ M15, △ (lacZYA-argF) U169, deoR, recA1, endA1, hsdR17 (rk-,mk+), phoA, supE44, λ- , thi-1, gyrA96, relA1	(Hanahan D et al. 1983)
	Escherichia coli S17-1	recA pro hsdR RP4-2-Tc::Mu-Km::Tn7 Tpᴿ Smᴿ	(Simon et al. 1983)		Spec 50 μg/mL
	POAS_142	Rhizobium etli CFN42 virD2::miniTn6677-mCherry, insertions site: agcagatgct tatgc ggcgagccgc (center 5 bp is the target site duplication)	This study
	POAS_504	Rhizobium johnstonii 3841 virD2::miniTn6677-mCherry, insertions site: ggtatcggtt ccacg cggaaagctg	This study
	POAS_505	Rhizobium johnstonii 3841 virB4::miniTn6677-mCherry, insertions site: cggccgcccc ggaag accaccaagt	This study
	POAS_520	Rhizobium johnstonii 3841 virA::miniTn6677-mCherry, insertions site: ccaatcttcc caatc gcgcggtctg	This study
	POAS_524	Rhizobium johnstonii 3841 virG::miniTn6677-mCherry, insertions site: gacgaggact gctcc ggtttgtcga	This study
	POAS_555	Rhizobium johnstonii 3841 RL_RS25170::miniTn6677-mCherry, insertions site: ccgcgacgaa cttgc cgagctgctc	This study
	POAS_592	Mesorhizobium mediterraneum USDA 3392 virD2::miniTn6677-mCherry, Insertion site: tgggcgccag ggcgg tacattcgac	This study
plants	Arabidopsis thaliana Columbia-0	For making transgenic plants expressing rhizobial RolB/RolB-like mEGFP fusion.
	Nicotiana benthamiana LAB	For leaf infiltration experiments.
	Cicer arietinum (chickpea)	For nodulation assay.	GREEN ARTS HORTICULTURE ENTERPRISE CO., LTD.
	Phaseolus vulgaris SB-166 (common bean)	For nodulation assay.	Known-You Seed company
	Pisum sativum HV-087 (pea)	For nodulation assay.	Known-You Seed company
