## Supplementary Table 2 for "Rhizobia transform legume nodules via native T-DNA transfer systems"

### Sheet: SupplementaryTable2
Hsieh et al. 2026
Supplemental Table 2 | Plasmids used in this study
Function	Name	Description	Source	Figures	Marker	Sequence
In planta assays	pOPOAS_29	pMm-rolB1-GUS-KanR-1. Binary vector carrying T-DNA 1 of Mesorhizobium mediterraneum USDA 3392, in which the rolB gene is fused to a GUS reporter (uidA) containing the castor bean catalase (cat1) intron, which blocks GUS expression in the bacterium so that reporter activity reflects expression in plant cells only; a kanamycin-resistance (KanR) gene is inserted in the vector backbone.	This study	Fig. 3c	Kan, Spec	CATTATTCTTAAATTATTCAattagataataattgaataatttaacgatttccctttcatatttgatattgattagctcaccaatcaatacaattcgccgtcgttcaatgagaatggataagaggctcgtgggattgacgtgagggggcagggatggctatatttctgggagcgaactccgggcgatatcactagttgtagggagggatccatggctcgtgaagcggttatcgccgaagtatcaactcaactatcagaggtagttggcgtcatcgagcgccatctcgaaccgacgttgctggccgtacatttgtacggctccgcagtggatggcggcctgaagccacacagtgatattgatttgctggttacggtgaccgtaaggcttgatgaaacaac…
	pOPOAS_78	pReRolB1-GUS-1. Binary vector carrying T-DNA 1 of Rhizobium etli CFN42, in which the rolB-like gene is fused to a GUS reporter (uidA) containing the cat1 intron.	This study	Fig. 3c; Fig. 4; Extended Data Fig. 3c	Spec	AACTGCTGCTGTCGGCTTTCAGCTGTAACTGCTGCTGTCGGCTTTCAGCTGTAACTGCTGCTGTCGGCTTTCAGCTGTAACTGCTGCTGTCGGCTTTCAGCTGTAACTGCTGCTGTCGGCTTTCAGCTGT
	pOPOAS_80	pReRolB2-GUS-1. Binary vector carrying T-DNA 2 of Rhizobium etli CFN42, in which the rolB-like gene is fused to a GUS reporter (uidA) containing the cat1 intron.	This study	Fig. 3c; Fig. 4; Extended Data Fig. 3c	Spec	gtaccattattcttaaattattcaattagataataattgaataatttaacgatttccctttcatatttgatattgattagctcaccaatcaatacaattcgccgtcgttcaatgagaatggataagaggctcgtgggattgacgtgagggggcagggatggctatatttctgggagcgaactccgggcgatatcactagttgtagggagggatccatggctcgtgaagcggttatcgccgaagtatcaactcaactatcagaggtagttggcgtcatcgagcgccatctcgaaccgacgttgctggccgtacatttgtacggctccgcagtggatggcggcctgaagccacacagtgatattgatttgctggttacggtgaccgtaaggcttgatgaaa…
	pOPOAS_82	pRjRolB1-GUS-1. A binary vector carrying T-DNA1 of Rhizobium johnstonii 3841, in which the rolB gene is fused to a GUS reporter (uidA) containing the cat1 intron.	This study	Fig. 3c	Spec	gtaccattattcttaaattattcaattagataataattgaataatttaacgatttccctttcatatttgatattgattagctcaccaatcaatacaattcgccgtcgttcaatgagaatggataagaggctcgtgggattgacgtgagggggcagggatggctatatttctgggagcgaactccgggcgatatcactagttgtagggagggatccatggctcgtgaagcggttatcgccgaagtatcaactcaactatcagaggtagttggcgtcatcgagcgccatctcgaaccgacgttgctggccgtacatttgtacggctccgcagtggatggcggcctgaagccacacagtgatattgatttgctggttacggtgaccgtaaggcttgatgaaa…
	pOPOAS_84	pRjRolB2-GUS-1. A binary vector carrying T-DNA2 of Rhizobium johnstonii 3841, in which the rolB-like gene is fused to a GUS reporter (uidA) containing the cat1 intron.	This study	Fig. 3c	Spec	gtaccattattcttaaattattcaattagataataattgaataatttaacgatttccctttcatatttgatattgattagctcaccaatcaatacaattcgccgtcgttcaatgagaatggataagaggctcgtgggattgacgtgagggggcagggatggctatatttctgggagcgaactccgggcgatatcactagttgtagggagggatccatggctcgtgaagcggttatcgccgaagtatcaactcaactatcagaggtagttggcgtcatcgagcgccatctcgaaccgacgttgctggccgtacatttgtacggctccgcagtggatggcggcctgaagccacacagtgatattgatttgctggttacggtgaccgtaaggcttgatgaaa…
	pOPOAS_87	pRjRolB3-GUS-2. A binary vector carrying T-DNA3 of Rhizobium johnstonii 3841, in which the rolB-like gene is fused to a GUS reporter (uidA) containing the cat1 intron.	This study	Fig. 3c	Spec	gtaccattattcttaaattattcaattagataataattgaataatttaacgatttccctttcatatttgatattgattagctcaccaatcaatacaattcgccgtcgttcaatgagaatggataagaggctcgtgggattgacgtgagggggcagggatggctatatttctgggagcgaactccgggcgatatcactagttgtagggagggatccatggctcgtgaagcggttatcgccgaagtatcaactcaactatcagaggtagttggcgtcatcgagcgccatctcgaaccgacgttgctggccgtacatttgtacggctccgcagtggatggcggcctgaagccacacagtgatattgatttgctggttacggtgaccgtaaggcttgatgaaa…
	pOPOAS_103	pMmRolB1TAA-GUS-KanR-1. As pMm-rolB1-GUS-KanR-1 (pOPOAS_29), but with the putative rolB start codon mutated to a TAA stop codon.	This study	Fig. 3c	Kan, Spec	CATTATTCTTAAATTATTCAattagataataattgaataatttaacgatttccctttcatatttgatattgattagctcaccaatcaatacaattcgccgtcgttcaatgagaatggataagaggctcgtgggattgacgtgagggggcagggatggctatatttctgggagcgaactccgggcgatatcactagttgtagggagggatccatggctcgtgaagcggttatcgccgaagtatcaactcaactatcagaggtagttggcgtcatcgagcgccatctcgaaccgacgttgctggccgtacatttgtacggctccgcagtggatggcggcctgaagccacacagtgatattgatttgctggttacggtgaccgtaaggcttgatgaaacaac…
	pOPOAS_105	pReRolB1TAA-GUS-1. As pReRolB1-GUS-1 (pOPOAS_78), but with the putative rolB-like start codon mutated to a TAA stop codon.	This study	Fig. 3c	Spec	gtaccattattcttaaattattcaattagataataattgaataatttaacgatttccctttcatatttgatattgattagctcaccaatcaatacaattcgccgtcgttcaatgagaatggataagaggctcgtgggattgacgtgagggggcagggatggctatatttctgggagcgaactccgggcgatatcactagttgtagggagggatccatggctcgtgaagcggttatcgccgaagtatcaactcaactatcagaggtagttggcgtcatcgagcgccatctcgaaccgacgttgctggccgtacatttgtacggctccgcagtggatggcggcctgaagccacacagtgatattgatttgctggttacggtgaccgtaaggcttgatgaaa…
	pOPOAS_107	pReRolB2TAA-GUS-1. As pReRolB2-GUS-1 (pOPOAS_80), but with the putative rolB-like start codon (candidate 1) mutated to a TAA stop codon.	This study	Extended Data Fig. 2a	Spec	gtaccattattcttaaattattcaattagataataattgaataatttaacgatttccctttcatatttgatattgattagctcaccaatcaatacaattcgccgtcgttcaatgagaatggataagaggctcgtgggattgacgtgagggggcagggatggctatatttctgggagcgaactccgggcgatatcactagttgtagggagggatccatggctcgtgaagcggttatcgccgaagtatcaactcaactatcagaggtagttggcgtcatcgagcgccatctcgaaccgacgttgctggccgtacatttgtacggctccgcagtggatggcggcctgaagccacacagtgatattgatttgctggttacggtgaccgtaaggcttgatgaaa…
	pOPOAS_133	pReRolB2TAA19-GUS-1. As pReRolB2-GUS-1 (pOPOAS_80), but with the putative rolB-like start codon (candidate 2) mutated to a TAA stop codon.	This study	Fig. 3c; Extended Data Fig. 2a	Spec	gtaccattattcttaaattattcaattagataataattgaataatttaacgatttccctttcatatttgatattgattagctcaccaatcaatacaattcgccgtcgttcaatgagaatggataagaggctcgtgggattgacgtgagggggcagggatggctatatttctgggagcgaactccgggcgatatcactagttgtagggagggatccatggctcgtgaagcggttatcgccgaagtatcaactcaactatcagaggtagttggcgtcatcgagcgccatctcgaaccgacgttgctggccgtacatttgtacggctccgcagtggatggcggcctgaagccacacagtgatattgatttgctggttacggtgaccgtaaggcttgatgaaa…
	pOPOAS_145	pReRolB2TAA46-GUS-3. As pReRolB2-GUS-1 (pOPOAS_80), but with the putative rolB-like start codon (candidate 3) mutated to a TAA stop codon.	This study	Extended Data Fig. 2a	Spec	gtaccattattcttaaattattcaattagataataattgaataatttaacgatttccctttcatatttgatattgattagctcaccaatcaatacaattcgccgtcgttcaatgagaatggataagaggctcgtgggattgacgtgagggggcagggatggctatatttctgggagcgaactccgggcgatatcactagttgtagggagggatccatggctcgtgaagcggttatcgccgaagtatcaactcaactatcagaggtagttggcgtcatcgagcgccatctcgaaccgacgttgctggccgtacatttgtacggctccgcagtggatggcggcctgaagccacacagtgatattgatttgctggttacggtgaccgtaaggcttgatgaaa…
	pOPOAS_135	pRjRolB1TAA-GUS-1. As pRjRolB1-GUS-1 (pOPOAS_82), but with the putative rolB start codon mutated to a TAA stop codon.	This study	Fig. 3c	Spec	gtaccattattcttaaattattcaattagataataattgaataatttaacgatttccctttcatatttgatattgattagctcaccaatcaatacaattcgccgtcgttcaatgagaatggataagaggctcgtgggattgacgtgagggggcagggatggctatatttctgggagcgaactccgggcgatatcactagttgtagggagggatccatggctcgtgaagcggttatcgccgaagtatcaactcaactatcagaggtagttggcgtcatcgagcgccatctcgaaccgacgttgctggccgtacatttgtacggctccgcagtggatggcggcctgaagccacacagtgatattgatttgctggttacggtgaccgtaaggcttgatgaaa…
	pOPOAS_137	pRjRolB1TAA-GUS-1. As pRjRolB2-GUS-1 (pOPOAS_84), but with the putative rolB-like start codon mutated to a TAA stop codon.	This study	Fig. 3c	Spec	gtaccattattcttaaattattcaattagataataattgaataatttaacgatttccctttcatatttgatattgattagctcaccaatcaatacaattcgccgtcgttcaatgagaatggataagaggctcgtgggattgacgtgagggggcagggatggctatatttctgggagcgaactccgggcgatatcactagttgtagggagggatccatggctcgtgaagcggttatcgccgaagtatcaactcaactatcagaggtagttggcgtcatcgagcgccatctcgaaccgacgttgctggccgtacatttgtacggctccgcagtggatggcggcctgaagccacacagtgatattgatttgctggttacggtgaccgtaaggcttgatgaaa…
	pOPOAS_139	pRjRolB3TAA-GUS-1. As pRjRolB3-GUS-1 (pOPOAS_87), but with the putative rolB-like start codon mutated to a TAA stop codon.	This study	Fig. 3c	Spec	gtaccattattcttaaattattcaattagataataattgaataatttaacgatttccctttcatatttgatattgattagctcaccaatcaatacaattcgccgtcgttcaatgagaatggataagaggctcgtgggattgacgtgagggggcagggatggctatatttctgggagcgaactccgggcgatatcactagttgtagggagggatccatggctcgtgaagcggttatcgccgaagtatcaactcaactatcagaggtagttggcgtcatcgagcgccatctcgaaccgacgttgctggccgtacatttgtacggctccgcagtggatggcggcctgaagccacacagtgatattgatttgctggttacggtgaccgtaaggcttgatgaaa…
	pOPOAS_76	p35S-GUS-1. Binary vector carrying a GUS reporter gene (uidA) driven by the CaMV 35S promoter and containing the cat1 intron.	This study	Fig. 4a; Extended Data Fig. 2b	Spec	gtaccattattcttaaattattcaattagataataattgaataatttaacgatttccctttcatatttgatattgattagctcaccaatcaatacaattcgccgtcgttcaatgagaatggataagaggctcgtgggattgacgtgagggggcagggatggctatatttctgggagcgaactccgggcgatatcactagttgtagggagggatccatggctcgtgaagcggttatcgccgaagtatcaactcaactatcagaggtagttggcgtcatcgagcgccatctcgaaccgacgttgctggccgtacatttgtacggctccgcagtggatggcggcctgaagccacacagtgatattgatttgctggttacggtgaccgtaaggcttgatgaaa…
	pOPOAS_148	pReRolB1TDNA-p35S-GUS-6. Binary vector carrying a GUS reporter gene (uidA), containing the cat1 intron, driven by the CaMV 35S promoter inside the T-DNA1 borders of Rhizobium etli CFN42.	This study	Extended Data Fig. 2b; Extended Data Fig. 3c	Spec	gtaccattattcttaaattattcaattagataataattgaataatttaacgatttccctttcatatttgatattgattagctcaccaatcaatacaattcgccgtcgttcaatgagaatggataagaggctcgtgggattgacgtgagggggcagggatggctatatttctgggagcgaactccgggcgatatcactagttgtagggagggatccatggctcgtgaagcggttatcgccgaagtatcaactcaactatcagaggtagttggcgtcatcgagcgccatctcgaaccgacgttgctggccgtacatttgtacggctccgcagtggatggcggcctgaagccacacagtgatattgatttgctggttacggtgaccgtaaggcttgatgaaa…
	pOPOAS_157	pReRolB2TDNA-p35S-GUS-3. Binary vector carrying a GUS reporter gene (uidA), containing the cat1 intron, driven by the CaMV 35S promoter inside the T-DNA2 borders of Rhizobium etli CFN42.	This study	Extended Data Fig. 2b; Extended Data Fig. 3c	Spec	gtaccattattcttaaattattcaattagataataattgaataatttaacgatttccctttcatatttgatattgattagctcaccaatcaatacaattcgccgtcgttcaatgagaatggataagaggctcgtgggattgacgtgagggggcagggatggctatatttctgggagcgaactccgggcgatatcactagttgtagggagggatccatggctcgtgaagcggttatcgccgaagtatcaactcaactatcagaggtagttggcgtcatcgagcgccatctcgaaccgacgttgctggccgtacatttgtacggctccgcagtggatggcggcctgaagccacacagtgatattgatttgctggttacggtgaccgtaaggcttgatgaaa…
	pOPOAS_238	pReostA-GUS-1. Binary vector carrying T-DNA 3 of Rhizobium etli CFN42, in which the ostA gene is fused to a GUS reporter (uidA) containing the cat1 intron.	This study	Extended Data Fig. 2c	Spec	gtaccattattcttaaattattcaattagataataattgaataatttaacgatttccctttcatatttgatattgattagctcaccaatcaatacaattcgccgtcgttcaatgagaatggataagaggctcgtgggattgacgtgagggggcagggatggctatatttctgggagcgaactccgggcgatatcactagttgtagggagggatccatggctcgtgaagcggttatcgccgaagtatcaactcaactatcagaggtagttggcgtcatcgagcgccatctcgaaccgacgttgctggccgtacatttgtacggctccgcagtggatggcggcctgaagccacacagtgatattgatttgctggttacggtgaccgtaaggcttgatgaaa…
	pOPOAS_362	pReODH-GUS-1. Binary vector carrying T-DNA 3 of Rhizobium etli CFN42, in which the opine dehydrogenase gene is fused to a GUS reporter (uidA) containing the cat1 intron.	This study	Extended Data Fig. 2c	Spec	gtaccattattcttaaattattcaattagataataattgaataatttaacgatttccctttcatatttgatattgattagctcaccaatcaatacaattcgccgtcgttcaatgagaatggataagaggctcgtgggattgacgtgagggggcagggatggctatatttctgggagcgaactccgggcgatatcactagttgtagggagggatccatggctcgtgaagcggttatcgccgaagtatcaactcaactatcagaggtagttggcgtcatcgagcgccatctcgaaccgacgttgctggccgtacatttgtacggctccgcagtggatggcggcctgaagccacacagtgatattgatttgctggttacggtgaccgtaaggcttgatgaaa…
	pCHW72003-kan-35S__Ruby	Binary vector carrying the betalain production RUBY gene driven by the CaMV 35S promoter in the C58 T-DNA borders.	A gift from Dr Chih-Hang Wu's laboratory.	Extended Data Fig. 3a	Kan	cacgaagtgatccgtttaaactatcagtgtttgacaggatatattggcgggtaaacctaagagaaaagagcgtttattagaataatcggatatttaaaagggcgtgaaaaggtttatccgttcgtccatttgtatgtgcatgccaaccacagggttcccctcgggagtcagccgtgcggctgcatgaaatcctggccggtttgtctgatgccaagctggcggcctggccggccagcttggccgctgaagaaaccgagcgccgccgtctaaaaaggtgatgtgtatttgagtaaaacagcttgcgtcatgcggtcgctgcgtatatgatgcgatgagtaaataaacaaatacgcaaggggaacgcatgaaggttatcgctgtacttaaccagaaaggcgg…
	pOPOAS_75	pCHW72003-kan-35S__Ruby-OriT-2. pCHW72003-kan-35S__Ruby with an RP4 plasmid OriT inserted.	This study	Extended Data Fig. 3a	Kan	cacgaagtgatccgtttaaactatcagtgtttgacaggatatattggcgggtaaacctaagagaaaagagcgtttattagaataatcggatatttaaaagggcgtgaaaaggtttatccgttcgtccatttgtatgtgcatgccaaccacagggttcccctcgggagtcagccgtgcggctgcatgaaatcctggccggtttgtctgatgccaagctggcggcctggccggccagcttggccgctgaagaaaccgagcgccgccgtctaaaaaggtgatgtgtatttgagtaaaacagcttgcgtcatgcggtcgctgcgtatatgatgcgatgagtaaataaacaaatacgcaaggggaacgcatgaaggttatcgctgtacttaaccagaaaggcgg…
	pOPOAS_338	pRUBY-KanR-OriT-CmR-1. pCHW72003-kan-35S__Ruby with an RP4 plasmid OriT and chlorophenicol-resistance gene inserted.	This study	Extended Data Fig. 3a	Kan, Cam	cacgaagtgatccgtttaaactatcagtgtttgacaggatatattggcgggtaaacctaagagaaaagagcgtttattagaataatcggatatttaaaagggcgtgaaaaggtttatccgttcgtccatttgtatgtgcatgccaaccacagggttcccctcgggagtcagccgtgcggctgcatgaaatcctggccggtttgtctgatgccaagctggcggcctggccggccagcttggccgctgaagaaaccgagcgccgccgtctaaaaaggtgatgtgtatttgagtaaaacagcttgcgtcatgcggtcgctgcgtatatgatgcgatgagtaaataaacaaatacgcaaggggaacgcatgaaggttatcgctgtacttaaccagaaaggcgg…
	pOPOAS_215	pMmRolB1-GUS-OriT-CmR-1. As pMm-rolB1-GUS-KanR-1 (pOPOAS_29), but the backbone is changed to have an RP4 plasmid oriT and chloramphenicol-resistance gene.	This study	Fig. 4; Extended Data Fig. 3c	Spec, Cam	CATTATTCTTAAATTATTCAATTAGataataattgaataatttaacgatttccctttcatatttgatattgattagctcaccaatcaatacaattcgccgtcgttcaatgagaatggataagaggctcgtgggattgacgtgagggggcagggatggctatatttctgggagcgaactccgggcgatatcactagttgtagggagggatccatggctcgtgaagcggttatcgccgaagtatcaactcaactatcagaggtagttggcgtcatcgagcgccatctcgaaccgacgttgctggccgtacatttgtacggctccgcagtggatggcggcctgaagccacacagtgatattgatttgctggttacggtgaccgtaaggcttgatgaaacaac…
	pOPOAS_110	pRjRolB1-GUS-OriT-KanR-2. As pRjRolB1-GUS-1 (pOPOAS_82), but the backbone is changed to have an RP4 plasmid oriT and kanamycin-resistance gene.	This study	Fig. 4; Extended Data Fig. 3c	Kan	tgtcgtaagggcttggctgcaccggaatcagcacgaagtcggctgccttgatcgcggacacagccaagtccgccgcctggggcgctccgtcgatcactacgaagtcgcgccggccgatggccttcacgtcgcggtcaatcgtcgggcggtcgatgccgacaacggttagcggttgatcttcccgcacggccgcccaatcgcgggcactgccctggggatcggaatcgactaacagaacatcggccccggcgagttgcagggcgcgggctagatgggttgcgatggtcgtcttgcctgacccgcctttctggttaagtacagcgataaccttcatgcgttccccttgcgtatttgtttatttactcatcgcatcatatacgcagcgaccgcatgacgcaa…
	pOPOAS_112	pRjRolB2-GUS-OriT-KanR-2. As pRjRolB2-GUS-1 (pOPOAS_84), but the backbone is changed to have an RP4 plasmid oriT and kanamycin-resistance gene.	This study	Fig. 4a; Extended Data Fig. 3c	Kan	tgtcgtaagggcttggctgcaccggaatcagcacgaagtcggctgccttgatcgcggacacagccaagtccgccgcctggggcgctccgtcgatcactacgaagtcgcgccggccgatggccttcacgtcgcggtcaatcgtcgggcggtcgatgccgacaacggttagcggttgatcttcccgcacggccgcccaatcgcgggcactgccctggggatcggaatcgactaacagaacatcggccccggcgagttgcagggcgcgggctagatgggttgcgatggtcgtcttgcctgacccgcctttctggttaagtacagcgataaccttcatgcgttccccttgcgtatttgtttatttactcatcgcatcatatacgcagcgaccgcatgacgcaa…
	pOPOAS_115	pRjRolB3-GUS-OriT-KanR-1. As pRjRolB3-GUS-2 (pOPOAS_87), but the backbone is changed to have an RP4 plasmid oriT and kanamycin-resistance gene.	This study	Fig. 4a; Extended Data Fig. 3c	Kan	ccggcggtcgagtggcgacggcgcggcttgtccgcgccctggtagattgcctggccgtaggccagccatttttgagcggccagcggccgcgataggccgacgcgaagcggcggggcgtagggagcgcagcgaccgaagggtaggcgctttttgcagctcttcggctgtgcgctggccagacagttatgcacaggccaggcgggttttaagagttttaataagttttaaagagttttaggcggaaaaatcgccttttttctcttttatatcagtcacttacatgtgtgaccggttcccaatgtacggctttgggttcccaatgtacgggttccggttcccaatgtacggctttgggttcccaatgtacgtgctatccacaggaaagataccttttcgacc…
	pOPOAS_211	p35S-GUS-OriT-KanR-1. As p35S-GUS-1 (pOPOAS_76), but the backbone has an additional RP4 plasmid oriT and kanamycin-resistance gene.	This study	Fig. 4a	Kan	gtaccattattcttaaattattcaattagataataattgaataatttaacgatttccctttcatatttgatattgattagctcaccaatcaatacaattcgccgtcgttcaatgagaatggataagaggctcgtgggattgacgtgagggggcagggatggctatatttctgggagcgaactccgggcgatatcactagttgtagggagggatccatggctcgtgaagcggttatcgccgaagtatcaactcaactatcagaggtagttggcgtcatcgagcgccatctcgaaccgacgttgctggccgtacatttgtacggctccgcagtggatggcggcctgaagccacacagtgatattgatttgctggttacggtgaccgtaaggcttgatgaaa…
	pOPOAS_217	p35S-GUS-OriT-CmR-1. As p35S-GUS-1 (pOPOAS_76), but the backbone has an additional RP4 plasmid oriT and chloramphenicol-resistance gene.	This study	Fig. 4a	Spec, Cam	gtaccattattcttaaattattcaattagataataattgaataatttaacgatttccctttcatatttgatattgattagctcaccaatcaatacaattcgccgtcgttcaatgagaatggataagaggctcgtgggattgacgtgagggggcagggatggctatatttctgggagcgaactccgggcgatatcactagttgtagggagggatccatggctcgtgaagcggttatcgccgaagtatcaactcaactatcagaggtagttggcgtcatcgagcgccatctcgaaccgacgttgctggccgtacatttgtacggctccgcagtggatggcggcctgaagccacacagtgatattgatttgctggttacggtgaccgtaaggcttgatgaaa…
Bacterial gene disruptions	pEA186	pEA186. Empty pVS1-based INTEGRATE (CRISPR-associated transposon Tn6677) vector for site-specific insertion in Agrobacterium, carrying an mCherry mini-transposon cargo, sacB for sucrose counterselection, and spectinomycin resistance (Aliu et al., 2022; Addgene #187874).	pEA186 was a gift from Kan Wang (Addgene plasmid # 187874 ; http://n2t.net/addgene:187874 ; RRID:Addgene_187874)		Spec	gtgaaatggtattataagacaatcacctttctgccagagttgtgcaacaacgagtcactggctgcaaagtgtctccgcgttctgcatggatttaactatcagtatgagacacgaaatatcggcgtttcatttccgctttggtgtgatgcaacggttggaaaaaagatttcatttgtcagcaagaacaagatagaactcgacttactacttaaacaacactatttcgtccaaatggaacaacttcaatactttcatatatccaacactgttctcgtcccagaagattgtacatacgtttcctttagacgctgtcaatctatagataagctcacagcagcagggctggcaaggaaaatcagacgcctggagaaacgtgctctatctagaggcgagcaattt…
	pOPOAS_358	pEA186KTC-1. As pEA186, but the backbone has additional RP4 plasmid oriT, kanamycin-resistance and chloramphenicol-resistance genes.	This study		Kan, Spec, Cam	gtgaaatggtattataagacaatcacctttctgccagagttgtgcaacaacgagtcactggctgcaaagtgtctccgcgttctgcatggatttaactatcagtatgagacacgaaatatcggcgtttcatttccgctttggtgtgatgcaacggttggaaaaaagatttcatttgtcagcaagaacaagatagaactcgacttactacttaaacaacactatttcgtccaaatggaacaacttcaatactttcatatatccaacactgttctcgtcccagaagattgtacatacgtttcctttagacgctgtcaatctatagataagctcacagcagcagggctggcaaggaaaatcagacgcctggagaaacgtgctctatctagaggcgagcaattt…
	pOPOAS_99	pEA186-RevirD2-sp3-4. pEA186 with spacer (GGATGAGCGAAGGGAACAGGAGTTGACCACGC) targeting R. etli CFN42 virD2.	This study	Fig. 4b	Spec	gtgaaatggtattataagacaatcacctttctgccagagttgtgcaacaacgagtcactggctgcaaagtgtctccgcgttctgcatggatttaactatcagtatgagacacgaaatatcggcgtttcatttccgctttggtgtgatgcaacggttggaaaaaagatttcatttgtcagcaagaacaagatagaactcgacttactacttaaacaacactatttcgtccaaatggaacaacttcaatactttcatatatccaacactgttctcgtcccagaagattgtacatacgtttcctttagacgctgtcaatctatagataagctcacagcagcagggctggcaaggaaaatcagacgcctggagaaacgtgctctatctagaggcgagcaattt…
	pOPOAS_417	511-4, pEA186KTC-RjvirD2-sp1-4. pEA186KTC-1 (pOPOAS_358) with spacer (GGCAACTATCAACCTGGCCAGCCAGAGGCAGA) targeting R. johnstonii 3841 virD2.	This study	Fig. 4b	Kan, Spec, Cam	gtgaaatggtattataagacaatcacctttctgccagagttgtgcaacaacgagtcactggctgcaaagtgtctccgcgttctgcatggatttaactatcagtatgagacacgaaatatcggcgtttcatttccgctttggtgtgatgcaacggttggaaaaaagatttcatttgtcagcaagaacaagatagaactcgacttactacttaaacaacactatttcgtccaaatggaacaacttcaatactttcatatatccaacactgttctcgtcccagaagattgtacatacgtttcctttagacgctgtcaatctatagataagctcacagcagcagggctggcaaggaaaatcagacgcctggagaaacgtgctctatctagaggcgagcaattt…
	pOPOAS_426	515-7, pEA186KTC-RjvirB4-sp1-7. pEA186KTC-1 (pOPOAS_358) with spacer (GCTGGCAAGGATACCTGCAAACGGTCGGCCTT) targeting R. johnstonii 3841 virB4.	This study	Extended Data Fig. 5f	Kan, Spec, Cam	gtgaaatggtattataagacaatcacctttctgccagagttgtgcaacaacgagtcactggctgcaaagtgtctccgcgttctgcatggatttaactatcagtatgagacacgaaatatcggcgtttcatttccgctttggtgtgatgcaacggttggaaaaaagatttcatttgtcagcaagaacaagatagaactcgacttactacttaaacaacactatttcgtccaaatggaacaacttcaatactttcatatatccaacactgttctcgtcccagaagattgtacatacgtttcctttagacgctgtcaatctatagataagctcacagcagcagggctggcaaggaaaatcagacgcctggagaaacgtgctctatctagaggcgagcaattt…
	pOPOAS_456	567-6, pEA186KTC-RjvirA-sp2-6. pEA186KTC-1 (pOPOAS_358) with spacer (GCAGCGGCCATCAGAGAGATCCTCCCAGACCT) targeting R. johnstonii 3841 virA.	This study	Extended Data Fig. 5f	Kan, Spec, Cam	gtgaaatggtattataagacaatcacctttctgccagagttgtgcaacaacgagtcactggctgcaaagtgtctccgcgttctgcatggatttaactatcagtatgagacacgaaatatcggcgtttcatttccgctttggtgtgatgcaacggttggaaaaaagatttcatttgtcagcaagaacaagatagaactcgacttactacttaaacaacactatttcgtccaaatggaacaacttcaatactttcatatatccaacactgttctcgtcccagaagattgtacatacgtttcctttagacgctgtcaatctatagataagctcacagcagcagggctggcaaggaaaatcagacgcctggagaaacgtgctctatctagaggcgagcaattt…
	pOPOAS_460	571-4, pEA186KTC-RjvirG-sp2-4. pEA186KTC-1 (pOPOAS_358) with spacer (CACGTGGTTGCTATGGTATCTGACTATCTTCG) targeting R. johnstonii 3841 virG.	This study	Extended Data Fig. 5f	Kan, Spec, Cam	gtgaaatggtattataagacaatcacctttctgccagagttgtgcaacaacgagtcactggctgcaaagtgtctccgcgttctgcatggatttaactatcagtatgagacacgaaatatcggcgtttcatttccgctttggtgtgatgcaacggttggaaaaaagatttcatttgtcagcaagaacaagatagaactcgacttactacttaaacaacactatttcgtccaaatggaacaacttcaatactttcatatatccaacactgttctcgtcccagaagattgtacatacgtttcctttagacgctgtcaatctatagataagctcacagcagcagggctggcaaggaaaatcagacgcctggagaaacgtgctctatctagaggcgagcaattt…
	pOPOAS_475	613-12, pEA186KTC-Rjneutral-sp1-12. pEA186KTC-1 (pOPOAS_358) with spacer (AGAAAATCACAGACTTCCGTCGAGCGGCGCGC) targeting R. johnstonii 3841 RL_RS25170 gene.	This study	Extended Data Fig. 5f	Kan, Spec, Cam	gtgaaatggtattataagacaatcacctttctgccagagttgtgcaacaacgagtcactggctgcaaagtgtctccgcgttctgcatggatttaactatcagtatgagacacgaaatatcggcgtttcatttccgctttggtgtgatgcaacggttggaaaaaagatttcatttgtcagcaagaacaagatagaactcgacttactacttaaacaacactatttcgtccaaatggaacaacttcaatactttcatatatccaacactgttctcgtcccagaagattgtacatacgtttcctttagacgctgtcaatctatagataagctcacagcagcagggctggcaaggaaaatcagacgcctggagaaacgtgctctatctagaggcgagcaattt…
	pOPOAS_422	521-1, pEA186KTC-MmvirD2-sp2-1. pEA186KTC-1 (pOPOAS_358) with spacer (GCGTGGCACCGATACCAATAACGCACACGCTG) targeting M. mediterraneum USDA3392 virD2.	This study	Fig. 4b	Kan, Spec, Cam	gtgaaatggtattataagacaatcacctttctgccagagttgtgcaacaacgagtcactggctgcaaagtgtctccgcgttctgcatggatttaactatcagtatgagacacgaaatatcggcgtttcatttccgctttggtgtgatgcaacggttggaaaaaagatttcatttgtcagcaagaacaagatagaactcgacttactacttaaacaacactatttcgtccaaatggaacaacttcaatactttcatatatccaacactgttctcgtcccagaagattgtacatacgtttcctttagacgctgtcaatctatagataagctcacagcagcagggctggcaaggaaaatcagacgcctggagaaacgtgctctatctagaggcgagcaattt…
Arabidopsis phenotyping	pOPOAS_58	pCAMBIA1201K-RerolB2-meGFP-1. Binary vector based on pCAMBIA1201, carrying an in-frame translational fusion of R. etli RolB-like (T-DNA2) to monomeric EGFP (meGFP) driven by the CaMV 35S promoter. The pCAMBIA1201 backbone provides hygromycin B resistance (hptII) for plant selection and chloramphenicol resistance for bacterial selection; the "K" denotes an added kanamycin-resistance marker.	This study	Extended Data Fig. 4	Kan, Cam	GTGTGAATTACAGGTGACCAGCTCGAATTTCCCCGATCGTTCAAACATTTGGCAATAAAGTTTCTTAAGATTGAATCCTGTTGCCGGTCTTGCGATGATTATCATATAATTTCTGTTGAATTACGTTAAGCATGTAATAATTAACATGTAATGCATGACGTTATTTATGAGATGGGTTTTTATGATTAGAGTCCCGCAATTATACATTTAATACGCGATAGAAAACAAAATATAGCGCGCAAACTAGGATAAATTATCGCGCGCGGTGTCATCTATGTTACTAGATCGGGAATTAAACTATCAGTGTTTGACAGGATATATTGGCGGGTAAACCTAAGAGAAAAGAGCGTTTATTAGAATAACGGATATTTAAAAGGGCGTGAAAAGGTTTATCCGTTC…
	pOPOAS_54	pCAMBIA1201K-RjrolB3-meGFP-3. Binary vector based on pCAMBIA1201, carrying an in-frame translational fusion of R. johnstonii 3841 RolB-like protein (T-DNA3) to monomeric EGFP (meGFP) driven by the CaMV 35S promoter.	This study	Extended Data Fig. 4	Kan, Cam	GTGTGAATTACAGGTGACCAGCTCGAATTTCCCCGATCGTTCAAACATTTGGCAATAAAGTTTCTTAAGATTGAATCCTGTTGCCGGTCTTGCGATGATTATCATATAATTTCTGTTGAATTACGTTAAGCATGTAATAATTAACATGTAATGCATGACGTTATTTATGAGATGGGTTTTTATGATTAGAGTCCCGCAATTATACATTTAATACGCGATAGAAAACAAAATATAGCGCGCAAACTAGGATAAATTATCGCGCGCGGTGTCATCTATGTTACTAGATCGGGAATTAAACTATCAGTGTTTGACAGGATATATTGGCGGGTAAACCTAAGAGAAAAGAGCGTTTATTAGAATAACGGATATTTAAAAGGGCGTGAAAAGGTTTATCCGTTC…
Bacterial promoter assays	pOPOAS_308	placZCSK-entry-1. Binary vector with a lacZ gene without promoter.	This study	Fig. 5b,d; Extended Data Fig. 5a-e; Extended Data Fig. 6b-f	Kan, Spec, Cam	gtaccattattcttaaattattcaattagataataattgaataatttaacgatttccctttcatatttgatattgattagctcaccaatcaatacaattcgccgtcgttcaatgagaatggataagaggctcgtgggattgacgtgagggggcagggatggctatatttctgggagcgaactccgggcgatatcactagttgtagggagggatccatggctcgtgaagcggttatcgccgaagtatcaactcaactatcagaggtagttggcgtcatcgagcgccatctcgaaccgacgttgctggccgtacatttgtacggctccgcagtggatggcggcctgaagccacacagtgatattgatttgctggttacggtgaccgtaaggcttgatgaaa…
	pOPOAS_336	pMmpvirB-lacZCSK-1. Derived from placZCSK-entry-1 (pOPOAS_308) by inserting the virB promoter of M. mediterraneum USDA 3392 to drive lacZ.	This study	Fig. 5b; Extended Data Fig. 7d,f; Extended Data Fig. 6a,b,f	Kan, Spec, Cam	gtaccattattcttaaattattcaattagataataattgaataatttaacgatttccctttcatatttgatattgattagctcaccaatcaatacaattcgccgtcgttcaatgagaatggataagaggctcgtgggattgacgtgagggggcagggatggctatatttctgggagcgaactccgggcgatatcactagttgtagggagggatccatggctcgtgaagcggttatcgccgaagtatcaactcaactatcagaggtagttggcgtcatcgagcgccatctcgaaccgacgttgctggccgtacatttgtacggctccgcagtggatggcggcctgaagccacacagtgatattgatttgctggttacggtgaccgtaaggcttgatgaaa…
	pOPOAS_357	pMmpvirB-lacZCKS-J23107-virG-2. Derived from pMmpvirB-lacZCKS-1 (pOPOAS_336) by adding the virG gene of M. mediterraneum USDA 3392 driven by the J23107 promoter.	This study	Fig. 5b, Extended Data Fig. 7d	Kan, Spec, Cam	gtaccattattcttaaattattcaattagataataattgaataatttaacgatttccctttcatatttgatattgattagctcaccaatcaatacaattcgccgtcgttcaatgagaatggataagaggctcgtgggattgacgtgagggggcagggatggctatatttctgggagcgaactccgggcgatatcactagttgtagggagggatccatggctcgtgaagcggttatcgccgaagtatcaactcaactatcagaggtagttggcgtcatcgagcgccatctcgaaccgacgttgctggccgtacatttgtacggctccgcagtggatggcggcctgaagccacacagtgatattgatttgctggttacggtgaccgtaaggcttgatgaaa…
	pOPOAS_444	pMmpvirD-lacZCSK-2. Derived from placZCSK-entry-1 (pOPOAS_308) by inserting the virD promoter of M. mediterraneum USDA 3392 to drive lacZ.	This study	Fig. 5c	Kan, Spec, Cam	gtaccattattcttaaattattcaattagataataattgaataatttaacgatttccctttcatatttgatattgattagctcaccaatcaatacaattcgccgtcgttcaatgagaatggataagaggctcgtgggattgacgtgagggggcagggatggctatatttctgggagcgaactccgggcgatatcactagttgtagggagggatccatggctcgtgaagcggttatcgccgaagtatcaactcaactatcagaggtagttggcgtcatcgagcgccatctcgaaccgacgttgctggccgtacatttgtacggctccgcagtggatggcggcctgaagccacacagtgatattgatttgctggttacggtgaccgtaaggcttgatgaaa…
	pOPOAS_446	pMmpvirE-lacZCSK-2. Derived from placZCSK-entry-1 (pOPOAS_308) by inserting the virE promoter of M. mediterraneum USDA 3392 to drive lacZ.	This study	Fig. 5c	Kan, Spec, Cam	gtaccattattcttaaattattcaattagataataattgaataatttaacgatttccctttcatatttgatattgattagctcaccaatcaatacaattcgccgtcgttcaatgagaatggataagaggctcgtgggattgacgtgagggggcagggatggctatatttctgggagcgaactccgggcgatatcactagttgtagggagggatccatggctcgtgaagcggttatcgccgaagtatcaactcaactatcagaggtagttggcgtcatcgagcgccatctcgaaccgacgttgctggccgtacatttgtacggctccgcagtggatggcggcctgaagccacacagtgatattgatttgctggttacggtgaccgtaaggcttgatgaaa…
	pOPOAS_448	pMmpvirG-lacZCSK-2. Derived from placZCSK-entry-1 (pOPOAS_308) by inserting the virG promoter of M. mediterraneum USDA 3392 to drive lacZ.	This study	Fig. 5c; Extended Data Fig. 6f	Kan, Spec, Cam	gtaccattattcttaaattattcaattagataataattgaataatttaacgatttccctttcatatttgatattgattagctcaccaatcaatacaattcgccgtcgttcaatgagaatggataagaggctcgtgggattgacgtgagggggcagggatggctatatttctgggagcgaactccgggcgatatcactagttgtagggagggatccatggctcgtgaagcggttatcgccgaagtatcaactcaactatcagaggtagttggcgtcatcgagcgccatctcgaaccgacgttgctggccgtacatttgtacggctccgcagtggatggcggcctgaagccacacagtgatattgatttgctggttacggtgaccgtaaggcttgatgaaa…
	pOPOAS_564	pMmpvirD-lacZCKS-MmNivirG-2. Derived from pMmpvirD-lacZCSK-2 (pOPOAS_444) by adding the virG gene of M. mediterraneum USDA 3392 driven by the nreA promoter, which is repressed by the NreA driven by the J23107 promoter.	This study	Fig. 5c	Kan, Spec, Cam	gtaccattattcttaaattattcaattagataataattgaataatttaacgatttccctttcatatttgatattgattagctcaccaatcaatacaattcgccgtcgttcaatgagaatggataagaggctcgtgggattgacgtgagggggcagggatggctatatttctgggagcgaactccgggcgatatcactagttgtagggagggatccatggctcgtgaagcggttatcgccgaagtatcaactcaactatcagaggtagttggcgtcatcgagcgccatctcgaaccgacgttgctggccgtacatttgtacggctccgcagtggatggcggcctgaagccacacagtgatattgatttgctggttacggtgaccgtaaggcttgatgaaa…
	pOPOAS_565	pMmpvirE-lacZCKS-MmNivirG-1. Derived from pMmpvirE-lacZCSK-2 (pOPOAS_446) by adding the virG gene of M. mediterraneum USDA 3392 driven by the nreA promoter, which is repressed by the NreA driven by the J23107 promoter.	This study	Fig. 5c	Kan, Spec, Cam	gtaccattattcttaaattattcaattagataataattgaataatttaacgatttccctttcatatttgatattgattagctcaccaatcaatacaattcgccgtcgttcaatgagaatggataagaggctcgtgggattgacgtgagggggcagggatggctatatttctgggagcgaactccgggcgatatcactagttgtagggagggatccatggctcgtgaagcggttatcgccgaagtatcaactcaactatcagaggtagttggcgtcatcgagcgccatctcgaaccgacgttgctggccgtacatttgtacggctccgcagtggatggcggcctgaagccacacagtgatattgatttgctggttacggtgaccgtaaggcttgatgaaa…
	pOPOAS_567	pMmpvirG-lacZCKS-MmNivirG-1. Derived from pMmpvirG-lacZCSK-2 (pOPOAS_448) by adding the virG gene of M. mediterraneum USDA 3392 driven by the nreA promoter, which is repressed by the NreA driven by the J23107 promoter.	This study	Fig. 5c	Kan, Spec, Cam	gtaccattattcttaaattattcaattagataataattgaataatttaacgatttccctttcatatttgatattgattagctcaccaatcaatacaattcgccgtcgttcaatgagaatggataagaggctcgtgggattgacgtgagggggcagggatggctatatttctgggagcgaactccgggcgatatcactagttgtagggagggatccatggctcgtgaagcggttatcgccgaagtatcaactcaactatcagaggtagttggcgtcatcgagcgccatctcgaaccgacgttgctggccgtacatttgtacggctccgcagtggatggcggcctgaagccacacagtgatattgatttgctggttacggtgaccgtaaggcttgatgaaa…
	pOPOAS_334	pRjpvirB-lacZCSK-1. Derived from placZCSK-entry-1 (pOPOAS_308) by inserting the virB promoter of R. johnstonii 3841 to drive lacZ.	This study	Fig. 5d; Extended Data Fig. 5a; Extended Data Fig. 6c,e	Kan, Spec, Cam	gtaccattattcttaaattattcaattagataataattgaataatttaacgatttccctttcatatttgatattgattagctcaccaatcaatacaattcgccgtcgttcaatgagaatggataagaggctcgtgggattgacgtgagggggcagggatggctatatttctgggagcgaactccgggcgatatcactagttgtagggagggatccatggctcgtgaagcggttatcgccgaagtatcaactcaactatcagaggtagttggcgtcatcgagcgccatctcgaaccgacgttgctggccgtacatttgtacggctccgcagtggatggcggcctgaagccacacagtgatattgatttgctggttacggtgaccgtaaggcttgatgaaa…
	pOPOAS_373	pRjpvirB-lacZCKS-J23107-RjvirAG-2. Derived from pRjpvirB-lacZCSK-1 (pOPOAS_334) by adding the virAG genes of R. johnstonii 3841 driven by the J23107 promoter. (Our R. johnstonii 3841 has a SNP on virG gene causing N32K change compared to the NCBI reference genome)	This study	Fig. 5d, Extended Data Fig. 6c	Kan, Spec, Cam	gtaccattattcttaaattattcaattagataataattgaataatttaacgatttccctttcatatttgatattgattagctcaccaatcaatacaattcgccgtcgttcaatgagaatggataagaggctcgtgggattgacgtgagggggcagggatggctatatttctgggagcgaactccgggcgatatcactagttgtagggagggatccatggctcgtgaagcggttatcgccgaagtatcaactcaactatcagaggtagttggcgtcatcgagcgccatctcgaaccgacgttgctggccgtacatttgtacggctccgcagtggatggcggcctgaagccacacagtgatattgatttgctggttacggtgaccgtaaggcttgatgaaa…
	pOPOAS_442	pRjpvirB-lacZCKS-J23107-virAG(D57N)-3. Derived from pRjpvirB-lacZCKS-J23107-RjvirAG-2 (pOPOAS_373), the virG phosphorylation site D57 was changed to N.	This study	Fig. 5d	Kan, Spec, Cam	gtaccattattcttaaattattcaattagataataattgaataatttaacgatttccctttcatatttgatattgattagctcaccaatcaatacaattcgccgtcgttcaatgagaatggataagaggctcgtgggattgacgtgagggggcagggatggctatatttctgggagcgaactccgggcgatatcactagttgtagggagggatccatggctcgtgaagcggttatcgccgaagtatcaactcaactatcagaggtagttggcgtcatcgagcgccatctcgaaccgacgttgctggccgtacatttgtacggctccgcagtggatggcggcctgaagccacacagtgatattgatttgctggttacggtgaccgtaaggcttgatgaaa…
	pOPOAS_463	pRjpvirB-lacZCKS-J23107-RjvirA(N149A)G-1. Derived from pRjpvirB-lacZCKS-J23107-RjvirAG-2 (pOPOAS_373), the virA active site residue N149 was changed to A.	This study	Fig. 5d	Kan, Spec, Cam	gtaccattattcttaaattattcaattagataataattgaataatttaacgatttccctttcatatttgatattgattagctcaccaatcaatacaattcgccgtcgttcaatgagaatggataagaggctcgtgggattgacgtgagggggcagggatggctatatttctgggagcgaactccgggcgatatcactagttgtagggagggatccatggctcgtgaagcggttatcgccgaagtatcaactcaactatcagaggtagttggcgtcatcgagcgccatctcgaaccgacgttgctggccgtacatttgtacggctccgcagtggatggcggcctgaagccacacagtgatattgatttgctggttacggtgaccgtaaggcttgatgaaa…
	pOPOAS_486	pRjpvirD-lacZCSK-1. Derived from placZCSK-entry-1 (pOPOAS_308) by inserting the virD promoter of R. johnstonii 3841 to drive lacZ.	This study	Fig. 5e	Kan, Spec, Cam	gtaccattattcttaaattattcaattagataataattgaataatttaacgatttccctttcatatttgatattgattagctcaccaatcaatacaattcgccgtcgttcaatgagaatggataagaggctcgtgggattgacgtgagggggcagggatggctatatttctgggagcgaactccgggcgatatcactagttgtagggagggatccatggctcgtgaagcggttatcgccgaagtatcaactcaactatcagaggtagttggcgtcatcgagcgccatctcgaaccgacgttgctggccgtacatttgtacggctccgcagtggatggcggcctgaagccacacagtgatattgatttgctggttacggtgaccgtaaggcttgatgaaa…
	pOPOAS_489	pRjpvirE-E1-lacZCSK-2. Derived from placZCSK-entry-1 (pOPOAS_308): the virE promoter and virE1 gene of R. johnstonii 3841 cloned upstream of lacZ, with lacZ fused in frame at the virE2 RBS (translational fusion). virE1 was kept intact and the fusion made at virE2 because the virE1 start codon could not be confirmed.	This study	Fig. 5e	Kan, Spec, Cam	gtaccattattcttaaattattcaattagataataattgaataatttaacgatttccctttcatatttgatattgattagctcaccaatcaatacaattcgccgtcgttcaatgagaatggataagaggctcgtgggattgacgtgagggggcagggatggctatatttctgggagcgaactccgggcgatatcactagttgtagggagggatccatggctcgtgaagcggttatcgccgaagtatcaactcaactatcagaggtagttggcgtcatcgagcgccatctcgaaccgacgttgctggccgtacatttgtacggctccgcagtggatggcggcctgaagccacacagtgatattgatttgctggttacggtgaccgtaaggcttgatgaaa…
	pOPOAS_490	pRjpvirA-lacZCSK-1. Derived from placZCSK-entry-1 (pOPOAS_308) by inserting the virA promoter of R. johnstonii 3841 to drive lacZ.	This study	Fig. 5e; Extended Data Fig. 6e	Kan, Spec, Cam	gtaccattattcttaaattattcaattagataataattgaataatttaacgatttccctttcatatttgatattgattagctcaccaatcaatacaattcgccgtcgttcaatgagaatggataagaggctcgtgggattgacgtgagggggcagggatggctatatttctgggagcgaactccgggcgatatcactagttgtagggagggatccatggctcgtgaagcggttatcgccgaagtatcaactcaactatcagaggtagttggcgtcatcgagcgccatctcgaaccgacgttgctggccgtacatttgtacggctccgcagtggatggcggcctgaagccacacagtgatattgatttgctggttacggtgaccgtaaggcttgatgaaa…
	pOPOAS_494	pRjpvirF-lacZCSK-1. Derived from placZCSK-entry-1 (pOPOAS_308) by inserting the virF promoter of R. johnstonii 3841 to drive lacZ.	This study	Fig. 5e	Kan, Spec, Cam	gtaccattattcttaaattattcaattagataataattgaataatttaacgatttccctttcatatttgatattgattagctcaccaatcaatacaattcgccgtcgttcaatgagaatggataagaggctcgtgggattgacgtgagggggcagggatggctatatttctgggagcgaactccgggcgatatcactagttgtagggagggatccatggctcgtgaagcggttatcgccgaagtatcaactcaactatcagaggtagttggcgtcatcgagcgccatctcgaaccgacgttgctggccgtacatttgtacggctccgcagtggatggcggcctgaagccacacagtgatattgatttgctggttacggtgaccgtaaggcttgatgaaa…
	pOPOAS_510	pRjpvirD-lacZCSK-J23107-RjvirAG-1. Derived from pRjpvirD-lacZCSK-1 (pOPOAS_486) by adding the virAG genes of R. johnstonii 3841 driven by the J23107 promoter.	This study	Fig. 5e	Kan, Spec, Cam	gtaccattattcttaaattattcaattagataataattgaataatttaacgatttccctttcatatttgatattgattagctcaccaatcaatacaattcgccgtcgttcaatgagaatggataagaggctcgtgggattgacgtgagggggcagggatggctatatttctgggagcgaactccgggcgatatcactagttgtagggagggatccatggctcgtgaagcggttatcgccgaagtatcaactcaactatcagaggtagttggcgtcatcgagcgccatctcgaaccgacgttgctggccgtacatttgtacggctccgcagtggatggcggcctgaagccacacagtgatattgatttgctggttacggtgaccgtaaggcttgatgaaa…
	pOPOAS_512	pRjpvirE-E1-lacZCSK-J23107-RjvirAG-1. Derived from pRjpvirE-E1-lacZCSK-2 (pOPOAS_489) by adding the virAG genes of R. johnstonii 3841 driven by the J23107 promoter.	This study	Fig. 5e	Kan, Spec, Cam	gtaccattattcttaaattattcaattagataataattgaataatttaacgatttccctttcatatttgatattgattagctcaccaatcaatacaattcgccgtcgttcaatgagaatggataagaggctcgtgggattgacgtgagggggcagggatggctatatttctgggagcgaactccgggcgatatcactagttgtagggagggatccatggctcgtgaagcggttatcgccgaagtatcaactcaactatcagaggtagttggcgtcatcgagcgccatctcgaaccgacgttgctggccgtacatttgtacggctccgcagtggatggcggcctgaagccacacagtgatattgatttgctggttacggtgaccgtaaggcttgatgaaa…
	pOPOAS_518	pRjpvirA-lacZCSK-J23107-RjvirAG-3. Derived from pRjpvirA-lacZCSK-1 (pOPOAS_490) by adding the virAG genes of R. johnstonii 3841 driven by the J23107 promoter.	This study	Fig. 5e	Kan, Spec, Cam	gtaccattattcttaaattattcaattagataataattgaataatttaacgatttccctttcatatttgatattgattagctcaccaatcaatacaattcgccgtcgttcaatgagaatggataagaggctcgtgggattgacgtgagggggcagggatggctatatttctgggagcgaactccgggcgatatcactagttgtagggagggatccatggctcgtgaagcggttatcgccgaagtatcaactcaactatcagaggtagttggcgtcatcgagcgccatctcgaaccgacgttgctggccgtacatttgtacggctccgcagtggatggcggcctgaagccacacagtgatattgatttgctggttacggtgaccgtaaggcttgatgaaa…
	pOPOAS_516	pRjpvirF-lacZCSK-J23107-RjvirAG-5. Derived from pRjpvirF-lacZCSK-1 (pOPOAS_494) by adding the virAG genes of R. johnstonii 3841 driven by the J23107 promoter.	This study	Fig. 5e	Kan, Spec, Cam	gtaccattattcttaaattattcaattagataataattgaataatttaacgatttccctttcatatttgatattgattagctcaccaatcaatacaattcgccgtcgttcaatgagaatggataagaggctcgtgggattgacgtgagggggcagggatggctatatttctgggagcgaactccgggcgatatcactagttgtagggagggatccatggctcgtgaagcggttatcgccgaagtatcaactcaactatcagaggtagttggcgtcatcgagcgccatctcgaaccgacgttgctggccgtacatttgtacggctccgcagtggatggcggcctgaagccacacagtgatattgatttgctggttacggtgaccgtaaggcttgatgaaa…
	pOPOAS_503	pMmpNreA-lacZCKS-J23107-NreA-2. Derived from placZCSK-entry-1 (pOPOAS_308) by inserting the nreA promoter of M. mediterraneum USDA 3392 to drive lacZ, and an nreA gene driven by the J23107 promoter to repress the nreA promoter.	This study	Extended Data Fig. 6a	Kan, Spec, Cam	gagcctcttatccattctcattgaacgacggcgaattgtattgattggtgagctaatcaatatcaaatatgaaagggaaatcgttaaattattcaattattatctaattgaataatttaagaataatggtacattcgggcacgaacccagTGGACATAAGCCTCGTTCGGTTCGTAAGCTGTAATGCAAGTAGCGTAACTGCCGTCACGCAACTGGTCCAGAACCTTGACCGAACGCAGCGGTGGTAACGGCGCAGTGGCGGTTTTCATGGCTTCTTGTTATGACATGTTTTTTTGGGGTACAGTCTATGCCTCGGGCATCCAAGCAGCAAGCGCGTTACGCCGTGGGTCGATGTTTGATGTTATGGAGCAGCAACGATGTTACGCAGCAGGGCAGTCG…
	pOPOAS_496	pMmpvirB-lacZCKS-Ni-virG-1. Derived from pMmpvirB-lacZCKS-1 (pOPOAS_336) by adding the virG gene of M. mediterraneum USDA 3392 driven by the nreA promoter, which is repressed by the NreA driven by the J23107 promoter.	This study	Extended Data Fig. 6a,b	Kan, Spec, Cam	TTATTATTTTTAAGCGTGCATAATAAGccctacacaaattgggagatatatcatggccttgtggggtcagttccggctgggggttcagcagccacctgcatcgcggccggcctacggccagcctcgcagagcaggattcccgttgagcaccgccaggtgcgaataagggacagtgaagaaggaacacccgctcgcgggtgggcctacttcacctatcctgcccggctgacgccgttggatacaccaaggaaagtctacacgaaccctttggcaaaatcctgtatatcgtgcgaaaaaggatggatataccgaaaaaatcgctataatgaccccgaagcagggttatgcagcggaaaagtagttcaattaattattagaaaaattcatccagcatcagat…
	pOPOAS_598	pC58pvirB-lacZCSK-1. Derived from placZCSK-entry-1 (pOPOAS_308) by inserting the virB promoter of Agrobacterium fabrum C58 to drive lacZ.	This study	Extended Data Fig. 5a	Kan, Spec, Cam	gtaccattattcttaaattattcaattagataataattgaataatttaacgatttccctttcatatttgatattgattagctcaccaatcaatacaattcgccgtcgttcaatgagaatggataagaggctcgtgggattgacgtgagggggcagggatggctatatttctgggagcgaactccgggcgatatcactagttgtagggagggatccatggctcgtgaagcggttatcgccgaagtatcaactcaactatcagaggtagttggcgtcatcgagcgccatctcgaaccgacgttgctggccgtacatttgtacggctccgcagtggatggcggcctgaagccacacagtgatattgatttgctggttacggtgaccgtaaggcttgatgaaa…
	pOPOAS_699	pRepvirD-lacZCKS-1. Derived from placZCSK-entry-1 (pOPOAS_308) by inserting the virD promoter of R. etli CFN42 to drive lacZ.	This study	Extended Data Fig. 5e	Spec, Kan, Cam	gtaccattattcttaaattattcaattagataataattgaataatttaacgatttccctttcatatttgatattgattagctcaccaatcaatacaattcgccgtcgttcaatgagaatggataagaggctcgtgggattgacgtgagggggcagggatggctatatttctgggagcgaactccgggcgatatcactagttgtagggagggatccatggctcgtgaagcggttatcgccgaagtatcaactcaactatcagaggtagttggcgtcatcgagcgccatctcgaaccgacgttgctggccgtacatttgtacggctccgcagtggatggcggcctgaagccacacagtgatattgatttgctggttacggtgaccgtaaggcttgatgaaa…
	pOPOAS_701	pRepvirE-lacZCKS-1. Derived from placZCSK-entry-1 (pOPOAS_308) by inserting the virE promoter of R. etli CFN42 to drive lacZ.	This study	Extended Data Fig. 5e	Spec, Kan, Cam	gtaccattattcttaaattattcaattagataataattgaataatttaacgatttccctttcatatttgatattgattagctcaccaatcaatacaattcgccgtcgttcaatgagaatggataagaggctcgtgggattgacgtgagggggcagggatggctatatttctgggagcgaactccgggcgatatcactagttgtagggagggatccatggctcgtgaagcggttatcgccgaagtatcaactcaactatcagaggtagttggcgtcatcgagcgccatctcgaaccgacgttgctggccgtacatttgtacggctccgcagtggatggcggcctgaagccacacagtgatattgatttgctggttacggtgaccgtaaggcttgatgaaa…
	pOPOAS_703	pRepvirA-lacZCKS-1. Derived from placZCSK-entry-1 (pOPOAS_308) by inserting the virA promoter of R. etli CFN42 to drive lacZ.	This study	Extended Data Fig. 5e; Extended Data Fig. 6d	Spec, Kan, Cam	gtaccattattcttaaattattcaattagataataattgaataatttaacgatttccctttcatatttgatattgattagctcaccaatcaatacaattcgccgtcgttcaatgagaatggataagaggctcgtgggattgacgtgagggggcagggatggctatatttctgggagcgaactccgggcgatatcactagttgtagggagggatccatggctcgtgaagcggttatcgccgaagtatcaactcaactatcagaggtagttggcgtcatcgagcgccatctcgaaccgacgttgctggccgtacatttgtacggctccgcagtggatggcggcctgaagccacacagtgatattgatttgctggttacggtgaccgtaaggcttgatgaaa…
	pOPOAS_332	pRepvirB-lacZCSK-1. Derived from placZCSK-entry-1 (pOPOAS_308) by inserting the virB promoter of R. etli CFN42 to drive lacZ.	This study	Extended Data Fig. 5a-d; Extended Data Fig. 6d	Spec, Kan, Cam	gtaccattattcttaaattattcaattagataataattgaataatttaacgatttccctttcatatttgatattgattagctcaccaatcaatacaattcgccgtcgttcaatgagaatggataagaggctcgtgggattgacgtgagggggcagggatggctatatttctgggagcgaactccgggcgatatcactagttgtagggagggatccatggctcgtgaagcggttatcgccgaagtatcaactcaactatcagaggtagttggcgtcatcgagcgccatctcgaaccgacgttgctggccgtacatttgtacggctccgcagtggatggcggcctgaagccacacagtgatattgatttgctggttacggtgaccgtaaggcttgatgaaa…
	pOPOAS_680	pRepnodA-lacZCKS-1. Derived from placZCSK-entry-1 (pOPOAS_308) by inserting the nodA promoter of R. etli CFN42 to drive lacZ.	This study	Extended Data Fig. 6d	Spec, Kan, Cam	gtaccattattcttaaattattcaattagataataattgaataatttaacgatttccctttcatatttgatattgattagctcaccaatcaatacaattcgccgtcgttcaatgagaatggataagaggctcgtgggattgacgtgagggggcagggatggctatatttctgggagcgaactccgggcgatatcactagttgtagggagggatccatggctcgtgaagcggttatcgccgaagtatcaactcaactatcagaggtagttggcgtcatcgagcgccatctcgaaccgacgttgctggccgtacatttgtacggctccgcagtggatggcggcctgaagccacacagtgatattgatttgctggttacggtgaccgtaaggcttgatgaaa…
	pOPOAS_664	pRjpnodABC-lacZCKS-1. Derived from placZCSK-entry-1 (pOPOAS_308) by inserting the nodABC promoter of R. johnstonii 3841 to drive lacZ.	This study	Extended Data Fig. 6e	Spec, Kan, Cam	gtaccattattcttaaattattcaattagataataattgaataatttaacgatttccctttcatatttgatattgattagctcaccaatcaatacaattcgccgtcgttcaatgagaatggataagaggctcgtgggattgacgtgagggggcagggatggctatatttctgggagcgaactccgggcgatatcactagttgtagggagggatccatggctcgtgaagcggttatcgccgaagtatcaactcaactatcagaggtagttggcgtcatcgagcgccatctcgaaccgacgttgctggccgtacatttgtacggctccgcagtggatggcggcctgaagccacacagtgatattgatttgctggttacggtgaccgtaaggcttgatgaaa…
	pOPOAS_666	pMmpnodABC-lacZCKS-1. Derived from placZCSK-entry-1 (pOPOAS_308) by inserting the nodABC promoter of M. mediterraneum USDA 3392 to drive lacZ.	This study	Extended Data Fig. 6f	Spec, Kan, Cam	gtaccattattcttaaattattcaattagataataattgaataatttaacgatttccctttcatatttgatattgattagctcaccaatcaatacaattcgccgtcgttcaatgagaatggataagaggctcgtgggattgacgtgagggggcagggatggctatatttctgggagcgaactccgggcgatatcactagttgtagggagggatccatggctcgtgaagcggttatcgccgaagtatcaactcaactatcagaggtagttggcgtcatcgagcgccatctcgaaccgacgttgctggccgtacatttgtacggctccgcagtggatggcggcctgaagccacacagtgatattgatttgctggttacggtgaccgtaaggcttgatgaaa…
PhoA assays	pOPOAS_228	pBBR1-phoA'-entry-1. Broad-host-range vector based on pBBR1MCS-2, carrying 'phoA (Escherichia coli alkaline phosphatase lacking its N-terminal signal sequence) driven by the lac promoter.	This study	Extended Data Fig. 7c	Kan	ggcgggcgggcttcgcccttcgactgcccccactcgcataggcttgggtcgttccaggcgcgtcaaggccaagccgctgcgcggtcgctgcgcgagccttgacccgccttccacttggtgtccaaccggcaagcgaagcgcgcaggccgcaggccggaggcttttccccagagaaaattaaaaaaattgatggggcaaggccgcaggccgcgcagttggagccggtgggtatgtggtcgaaggctgggtagccggtgggcaatccctgtggtcaagctcgtgggcaggcgcagcctgtccatcagcttgtccagcagggttgtccacgggccgagcgaagcgagccagccggtggccgctcgcggccatcgtccacatatccacgggctggcaagggag…
	pOPOAS_240	pBBR1MCS-2-RevirB7-PhoA'-1. Derived from pBBR1-phoA'-entry-1 (pOPOAS_228) by translationally fused the virB7 of R. etli CFN42 upstream of 'phoA.	This study	Extended Data Fig. 7c	Kan	ggcgggcgggcttcgcccttcgactgcccccactcgcataggcttgggtcgttccaggcgcgtcaaggccaagccgctgcgcggtcgctgcgcgagccttgacccgccttccacttggtgtccaaccggcaagcgaagcgcgcaggccgcaggccggaggcttttccccagagaaaattaaaaaaattgatggggcaaggccgcaggccgcgcagttggagccggtgggtatgtggtcgaaggctgggtagccggtgggcaatccctgtggtcaagctcgtgggcaggcgcagcctgtccatcagcttgtccagcagggttgtccacgggccgagcgaagcgagccagccggtggccgctcgcggccatcgtccacatatccacgggctggcaagggag…
	pOPOAS_242	pBBR1MCS-2-RjvirB7-PhoA'-3. Derived from pBBR1-phoA'-entry-1 (pOPOAS_228) by translationally fused the virB7 of R. johnstonii 3841 upstream of 'phoA.	This study	Extended Data Fig. 7c	Kan	ggcgggcgggcttcgcccttcgactgcccccactcgcataggcttgggtcgttccaggcgcgtcaaggccaagccgctgcgcggtcgctgcgcgagccttgacccgccttccacttggtgtccaaccggcaagcgaagcgcgcaggccgcaggccggaggcttttccccagagaaaattaaaaaaattgatggggcaaggccgcaggccgcgcagttggagccggtgggtatgtggtcgaaggctgggtagccggtgggcaatccctgtggtcaagctcgtgggcaggcgcagcctgtccatcagcttgtccagcagggttgtccacgggccgagcgaagcgagccagccggtggccgctcgcggccatcgtccacatatccacgggctggcaagggag…
	pOPOAS_244	pBBR1MCS-2-MmvirB7-PhoA'-1. Derived from pBBR1-phoA'-entry-1 (pOPOAS_228) by translationally fused the virB7 of M. mediterraneum USDA 3392 upstream of 'phoA.	This study	Extended Data Fig. 7c	Kan	ggcgggcgggcttcgcccttcgactgcccccactcgcataggcttgggtcgttccaggcgcgtcaaggccaagccgctgcgcggtcgctgcgcgagccttgacccgccttccacttggtgtccaaccggcaagcgaagcgcgcaggccgcaggccggaggcttttccccagagaaaattaaaaaaattgatggggcaaggccgcaggccgcgcagttggagccggtgggtatgtggtcgaaggctgggtagccggtgggcaatccctgtggtcaagctcgtgggcaggcgcagcctgtccatcagcttgtccagcagggttgtccacgggccgagcgaagcgagccagccggtggccgctcgcggccatcgtccacatatccacgggctggcaagggag…
	pOPOAS_246	pBBR1MCS-2-C58virB7-PhoA'-1. Derived from pBBR1-phoA'-entry-1 (pOPOAS_228) by translationally fused the virB7 of A. fabrum C58 upstream of 'phoA.	This study	Extended Data Fig. 7c	Kan	ggcgggcgggcttcgcccttcgactgcccccactcgcataggcttgggtcgttccaggcgcgtcaaggccaagccgctgcgcggtcgctgcgcgagccttgacccgccttccacttggtgtccaaccggcaagcgaagcgcgcaggccgcaggccggaggcttttccccagagaaaattaaaaaaattgatggggcaaggccgcaggccgcgcagttggagccggtgggtatgtggtcgaaggctgggtagccggtgggcaatccctgtggtcaagctcgtgggcaggcgcagcctgtccatcagcttgtccagcagggttgtccacgggccgagcgaagcgagccagccggtggccgctcgcggccatcgtccacatatccacgggctggcaagggag…
	pOPOAS_248	pBBR1MCS-2-C58virB7ΔSPII-PhoA'-3. Derived from pBBR1-phoA'-entry-1 (pOPOAS_228) by translationally fused the virB7 of A. fabrum C58 without signal sequence upstream of 'phoA.	This study	Extended Data Fig. 7c	Kan	ggcgggcgggcttcgcccttcgactgcccccactcgcataggcttgggtcgttccaggcgcgtcaaggccaagccgctgcgcggtcgctgcgcgagccttgacccgccttccacttggtgtccaaccggcaagcgaagcgcgcaggccgcaggccggaggcttttccccagagaaaattaaaaaaattgatggggcaaggccgcaggccgcgcagttggagccggtgggtatgtggtcgaaggctgggtagccggtgggcaatccctgtggtcaagctcgtgggcaggcgcagcctgtccatcagcttgtccagcagggttgtccacgggccgagcgaagcgagccagccggtggccgctcgcggccatcgtccacatatccacgggctggcaagggag…
